# Identification of colonisation and virulence determinants of *Streptococcus pneumoniae* via experimental evolution in mouse infection models

**DOI:** 10.1101/2020.09.08.287698

**Authors:** Angharad E Green, Deborah Howarth, Chrispin Chaguza, Haley Echlin, R Frèdi Langendonk, Connor Munro, Thomas E Barton, Jay CD Hinton, Stephen D Bentley, Jason W Rosch, Daniel R Neill

## Abstract

*Streptococcus pneumoniae* is a commensal of the human nasopharynx and a major cause of respiratory and invasive disease. Pneumococcus stimulates upper respiratory tract inflammation that promotes shedding from mucosal surfaces and transmission to new hosts. Colonisation and transmission are partially antagonistic processes. Adhesion to surfaces and evasion of host responses favours the former, whilst detachment, promoted by inflammation, is necessary for the latter. We sought to determine how adaptation and evolution of pneumococcus within its nasopharyngeal niche might progress when selective pressures associated with transmission were removed. This was achieved by serial passage of pneumococci in mouse models of nasopharyngeal carriage, manually transferring bacteria between mice. To assess the role of host environmental factors on pneumococcal evolution, we also performed analogous experimental evolution in a mouse pneumonia model, passaging pneumococci through lungs. Nasopharynx-passaged pneumococci became more effective colonisers, whilst those evolved within lungs showed reduced virulence. We observed selection of mutations in genes associated with cell wall biogenesis and metabolism in both nasopharynx and lung lineages, but identified prominent examples of parallel evolution that were niche specific. We focussed on *gpsA*, a gene in which the same single nucleotide polymorphism arose in two independently evolved nasopharynx-passaged lineages. We identified a single nucleotide change conferring resistance to oxidative stress and enhanced nasopharyngeal colonisation potential. We show that *gpsA* is also a frequent target of mutation during human colonisation. These findings highlight the role played by the host environment in determining trajectories of bacterial evolution and the potential of experimental evolution in animal infection models for identification of novel pathogen virulence and colonisation factors.
