## Supplementary Dataset 2 for "Identification of colonisation and virulence determinants of *Streptococcus pneumoniae* via experimental evolution in mouse infection models"

### Sheet: Sheet1
	Natural carriage in infants			Experimental passage in mice
Gene	SNPs found in human carriage?	No. of episodes	No. SNPs/episode/million base pairs	Total no. variants	No. independent variants*	Max frequency detected**
citS	+	142	649.155	1	1	46.2
agrA_1	+	50	415.086	1	1	13.3
purH	+	82	324.769	3	1	100		* No of independently arising variants. That is, those in separately evolving lineages.
yqgN	+	23	260.821	7	3	100		** Maximum frequency at which the variant was found in a single pneumococcal population isolated from nasopharynx.
gpsA	+	36	216.954	7	2	100
rimP	+	16	204.074	1	1	6.8
P0_01974	+	38	123.873	19	9	100
mngB	+	48	111.25	1	1	34
lytB_7	+	35	101.91	4	3	9
P0_01971	+	9	96.6983	1	1	10.8
pepA_1	+	15	88.5703	1	1	17.3
prmA	+	13	83.7758	1	1	100
P0_01052	+	27	63.587	2	1	100
comEC	+	19	51.9913	1	1	100
thiI	+	10	50.4521	4	1	100
P0_00558	+	4	48.3068	5	2	64
P0_00151	+	9	44.9631	1	1	37.8
rny	+	11	41.7862	5	2	100
P0_01027	+	7	26.2981	1	1	41
P0_00546	+	3	22.0418	3	3	47.8
nanA_3	+	10	20.0227	4	1	100
prsA	+	3	19.769	2	1	100
iga_1	+	17	18.5182	3	1	100
P0_01457	+	3	17.1208	2	2	19.8
bceA	+	2	16.1447	3	1	100
lytA_4	+	1	15.6905	1	1	11
P0_00826	+	3	14.5955	1	1	27.5
rplK	+	1	14.3676	1	1	5.1
P0_01796	+	2	13.6181	1	1	23.3
birA	+	2	13.0949	1	1	7.6
guaC	+	2	12.419	1	1	13.2
adh_1	+	2	11.8094	2	1	100
yknX	+	2	10.2164	6	2	100
arnB	+	2	9.99181	14	5	100
murF_1	+	2	8.92359	1	1	19
pacS	+	3	8.19818	1	1	94.2
trpA	+	1	7.88556	2	1	100
pflA	+	1	7.70725	1	1	93.3
punA	+	1	7.5647	1	1	39.6
bbmA	+	2	7.04764	1	1	9.8
manA	+	1	6.48517	2	1	100
mnmG	+	2	6.40728	1	1	60.5
lytB_6	+	2	6.00291	3	3	7.7
hrcA	+	1	5.92179	1	1	11.7
yhgF	+	2	5.75783	1	1	21.3
malP	+	2	5.42918	1	1	18.4
patB	+	1	5.25254	1	1	20.5
P0_00924	+	1	5.19913	1	1	7.4
P0_00938	+	1	5.19913	3	1	93.4
recD2	+	2	5.18156	1	1	8.4
gyrA	+	2	4.96759	1	1	56.1
mutS	+	2	4.8383	2	1	100
gabR	+	1	4.8193	1	1	42.6
dapE	+	1	4.4618	7	3	100
amyS	+	1	4.21358	1	1	64.4
pyk	+	1	4.07098	5	2	100
ilvD	+	1	3.59822	4	2	9.6
yheH	+	1	3.4997	1	1	21.7
ftsH	+	1	3.13009	1	1	6.9
stkP	+	1	3.09691	4	1	100
sarA_1	+	1	3.09222	1	1	31.5
P0_01795	+	1	3.01918	2	2	26.5
topA	+	1	2.9368	1	1	7.7
pfbA	+	1	2.88297	1	1	13
P0_01991	+	1	2.67202	1	1	18.6
leuS	+	1	2.45105	2	2	54.3
carB	+	1	1.93045	3	1	100
P0_00079	+	1	1.55591	15	9	100
accB				1	1	28.2
addA				1	1	6.8
adhE				4	2	100
adk				1	1	15.7
alaS				6	2	100
ansB				2	2	25.9
argS				4	1	100
bga				1	1	100
bsaA				2	1	100
cdd_3				1	1	61.7
celA_2				2	2	18.7
cinA				1	1	10.2
comGA				1	1	32.6
dasR				3	2	100
def_2				1	1	7.6
dnaK				19	10	100
entS				2	1	100
epsJ				1	1	5
epsM				1	1	21.1
ethR				1	1	100
ezrA				1	1	38.3
gapN				2	1	100
glnP_2				3	2	16.7
gltC				1	1	16.7
gsiB				1	1	100
hlyB_2				1	1	7.2
hmo				1	1	8.7
lacF_4				2	1	43.1
ltxB				2	1	100
lysA				3	1	100
lytA_5				1	1	100
lytB_1				7	5	25.3
lytB_4				5	3	8.3
macB_2				2	1	100
malK_1				1	1	33.4
map				1	1	29.8
mccF				1	1	100
moeZ				1	1	48.7
murC				3	1	100
murI				1	1	84
mutS2				2	1	100
nagAa				3	1	55.5
natA_1				1	1	6.2
nrdF				1	1	100
oppC_1				3	1	100
P0_00090				1	1	40
P0_00150				1	1	13.5
P0_00181				1	1	17.5
P0_00426				1	1	5.9
P0_00450				1	1	5.7
P0_00498				1	1	13
P0_00570				2	2	40.7
P0_00583				1	1	41.1
P0_00604				4	1	100
P0_00652				2	1	6.9
P0_00690				1	1	16.5
P0_00706				1	1	25.6
P0_00978				2	1	100
P0_01021				1	1	21.5
P0_01029				8	2	100
P0_01053				1	1	100
P0_01191				1	1	24.6
P0_01273				1	1	14.4
P0_01299				1	1	6.4
P0_01315				2	1	100
P0_01526				1	1	14.6
P0_01605				1	1	26.4
P0_01649				2	1	6.8
P0_01771				2	1	100
P0_01834				5	1	100
P0_01937				1	1	5.2
paaI				1	1	36
pcp_2				5	1	100
pcrA				1	1	15
pdg				1	1	29.9
pdxK				1	1	57.6
pgcA				4	1	100
pgi				3	1	100
polA				1	1	10.2
pox5				1	1	59.7
proC				4	1	100
prtP				1	1	13.7
pstB3_1				1	1	20.3
ptrB				1	1	53.7
ptsG_2				1	1	5.6
recN				1	1	22
rizA_1				1	1	100
rluB				1	1	10.2
rnr				1	1	93.6
rplP				1	1	8.2
rpsS				1	1	61
sarA_2				1	1	5.1
sdhB				1	1	30.5
thrB_2				2	1	100
tig				1	1	10.1
treB				3	1	100
tsf				3	1	100
tyrC				1	1	51.8
ugpA				1	1	6.3
ybbH				2	1	100
ydaF_4				1	1	13.5
yecS_2				1	1	5
yeeO				1	1	19.3
yknY_3				3	1	100
ykuL				1	1	17.9
ypdF				2	1	100
