## Supplementary Dataset 3 for "Identification of colonisation and virulence determinants of *Streptococcus pneumoniae* via experimental evolution in mouse infection models"

### Sheet: Mutant Primer Sequences
Primer name	Sequence
Streptomycin resisntant Up_fragment Forward	GCCGTAGTCATCTTTCTTGGCATC
Streptomycin resisntant Up_fragment Reverse	CTGAGTTAGGTTTTGTAGGTGTCATTGTTC
Streptomycin resisntant Down_fragment Forward	GAACAATGACACCTACAAAACCTAACTCAG
Streptomycin resisntant Down_fragment Reverse	CTAATTTGAACCCGGGCTAAAGTTAG
GpsA_Up_F	GCTAGCTGGTGATGAAGTAAAGGCC
GpsA_Up_SJ_R	TCAAACGGATCGATCCTTAAGATTTCCTCCTTGATAGATTTCTTTCTCTTATTC
GpsA_Down_SJ_F	ACTAAACGTCCAAAAGCATAAACCCTCTATAGAAAGGATTTTTATGACATCA
GpsA_Down_R	GGGAATGGGAATGTGACGAAGTTG
GpsA_Up_G208R_R	CATTATCACCAAATCTAAGACCATGTAAAGC
GpsA_Down_G208R_F	GCTTTACATGGTCTTAGATTTGGTGATAATG
GpsA_Inner_F	CCCTTTCACAAGTCTTAAATGACAATGGAC
GpsA_Inner_R	GAGAGCATCTCCAGCTCTCCAGTTAC
GpsA_Outer_F	GCAGGATTCTTTGGGGATAAGACAG
GpsA_Outer_R	GTGGTTAACATTATTGGAAGTGTTCTG
GpsA_Seq_F	GATATCGTCGTTGTTTCAGGGCCTAG
GpsA_Seq_R	CCGAGAGCATCTCCAGCTCTCCAG
SweetJanus_F	TTAAGGATCGATCCGTTTGATTTTTAATGG
SweetJanus_R	TTATGCTTTTGGACGTTTAGTACCGTATTT

### Sheet: Mutant Primer Combinations
PCR Part	Product	F Primer	R Primer	Template	Size	Tm
1	GpsA Up_SJ	GpsA_Up_F	GpsA_Up_SJ_R	D39StrepR	1017	53
2	GpsA_Down_SJ	GpsA_Down_SJ_F	GpsA_Down_R	D39StrepR	1025	53
3	GpsA_G208R_Up	GpsA_Up_F	GpsA_Up_G208R_R	D39StrepR	1634	50
4	GpsA_G208R_Down	GpsA_Down_G208R_F	GpsA_Down_R	D39StrepR	1415	50
5	SweetJanus	SweetJanus_F	SweetJanus_R	SpnY001	2807	51
PCR SOEing	Product	F Primer	R Primer	Parts	Size	Tm
G	GpsA::SJ	GpsA_Up_F	GpsA_Down_R	1,2,5	4849	53
H	GpsA*G208R	GpsA_Up_F	GpsA_Down_R	3,4	3049	50

### Sheet: Primers for SNP confirmation 
Variant	Lineages with SNP confirmed	Gene start position	Gene end position	SNP position	Mutation	Forward Primer	Reverse Primer	PCR product size (bp)	Sequencing Forward Primer	Sequencing Reverse Primer
P0_00979 ← Y331C (TAC→TGC)	P20-4, P20-5 and P20-10	987813	989138	988147	T→C	ATTAATTGTTTTTTTCATAGCTGTTCCTCTTTCTATTCTT	GTGAGGTAATCTATGCGAATTGGTTTATTTACAGA	1370	CTTCATGGTCTTTCCAATAGTCTC	TTCATTTCGGCATCGACAAGCG
P0_01029 ← T62I (ACA→ATA)	C20-1	1040908	1041522	1041338	G→A	AGAAAACTTATAACAAAAACACCTGGTCTAGC	TATTGACCAAGTCAGAGAAGCCGT	870	AAACACCTGGTCTAGCCAGATG	AGCTCATCGTTCCCAATAACGTC
P0_01029 ← Y19H (TAT→CAT)	C20-7	1040908	1041522	1041468	A→G	AGAAAACTTATAACAAAAACACCTGGTCTAGC	TATTGACCAAGTCAGAGAAGCCGT	870	AAACACCTGGTCTAGCCAGATG	AGCTCATCGTTCCCAATAACGTC
gpsA → G208R (GGA→AGA)	C20-3 and C20-4	1887686	1888702	1888307	G→A	GCTAGCTGGTGATGAAGTAAAGGCC	GGGAATGGGAATGTGACGAAGTTG	3017	GATATCGTCGTTGTTTCAGGGCCTAG	CCGAGAGCATCTCCAGCTCTCCAG
yknX → S331N (AGC→AAC)	C20-3 andC20-4	701143	702342	702134	G→A	CTTCGAAATGAATGGTAATGCCGTCAGTAG	GTTTAGCTGCCTCTTGGACCCAGG	3199	CTGGGAAATTAAGCTATATTTCTG	CTAATTAGTTGCTTCATCAGTCTTC
yknX → L333V (CTA→GTA)	P20-1	701143	702342	702139	C→G	CTTCGAAATGAATGGTAATGCCGTCAGTAG	GTTTAGCTGCCTCTTGGACCCAGG	3199	CTGGGAAATTAAGCTATATTTCTG	CTAATTAGTTGCTTCATCAGTCTTC
mutX_1 ← P29S (CCC→TCC)	P20-3 and P20-6	664767	665222	665138	G→A	CCTGGAAACGGACGCTTTCTTTACAG	CCCATTGTGATTTTTCTGACATAGTTAAAC	2457	ATGAACAGAAGAGAGGCAGTCG	GGGGTTTGGAAATGATCAGACCAG
sdhB G14R ← (GGA→AGA)	P20-1 and P20-9	103454	104125	104086	C→T	GTGGCACAGACCAAGCCC	TGAGGTATTAGAAAGGTTTTCATCCACAAT	1109	TTTAGTGGTGTTAGGGTGAGG	TTCATCCACAATTAAAGCCAAGCC
